# Phage-delivered CRISPR-Cas9 for strain-specific depletion and genomic deletions in the gut microbiome

**DOI:** 10.1101/2020.07.09.193847

**Authors:** Kathy N. Lam, Peter Spanogiannopoulos, Paola Soto-Perez, Margaret Alexander, Matthew J. Nalley, Jordan E. Bisanz, Renuka R. Nayak, Allison M. Weakley, Feiqiao B. Yu, Peter J. Turnbaugh

## Abstract

Mechanistic insights into the role of the human microbiome in the predisposition to and treatment of disease are limited by the lack of methods to precisely add or remove microbial strains or genes from complex communities. Here, we demonstrate that engineered bacteriophage M13 can be used to deliver DNA to *Escherichia coli* within the mouse gastrointestinal (GI) tract. Delivery of a programmable exogenous CRISPR-Cas9 system enabled the strain-specific depletion of fluorescently marked isogenic strains during competitive colonization and genomic deletions that encompass the target gene in mice colonized with a single strain. Multiple mechanisms enabled *E. coli* to escape targeting, including loss of the CRISPR array or even the entire CRISPR-Cas9 system. These results provide a robust and experimentally tractable platform for microbiome editing, a foundation for the refinement of this approach to increase targeting efficiency, and a *proof-of-concept* for the extension to other phage-bacterial pairs of interest.

---

Current strategies for manipulating the microbiome either lack species- or strain-level precision^1, 2^ or require the introduction of an exogenous bacterium into the host^3, 4^. Pioneering studies of pathogenic bacteria that colonize the skin^5–7^ and gut^8^ support the potential for the use of engineered bacteriophage carrying an exogenous CRISPR-Cas system that could be directed to any target of interest; however, these methods have yet to be applied to the human or mouse microbiome. Given the tremendous diversity within both the bacterial^9^ and viral^10^ components of the human gut microbiota, we sought to establish a tripartite model system that builds upon tools for the genetic manipulation of a bacteriophage and its bacterial target coupled to an experimentally tractable mammalian host.

We focused on M13, a single-stranded DNA (ssDNA) filamentous inovirus^11, 12^ able to replicate and release virions without causing cell lysis^13^. M13 infects *E. coli* and related Enterobacteriaceae carrying the F sex factor necessary to form the conjugative F pilus^14, 15^. M13 phagemid vectors combine the advantages of plasmid DNA manipulation with the ability to easily package recombinant DNA into virions^16^. M13 has been used to target *E. coli*^17, 18^ and *Helicobacter pylori*^19^, including engineered M13 carrying CRISPR-Cas9 in an insect model of bacterial infection^5^. However, the use of M13 to deliver genetic constructs (including CRISPR-Cas systems) to cells within the mammalian gastrointestinal tract had not been previously demonstrated. We also leveraged the streptomycin (Sm)-treated mouse model for *E. coli* colonization within the mouse gut microbiota^20^, providing a robust and accessible model that could be used by any group with access to a mouse colony.
