## Supplementary Tables for "Phage-delivered CRISPR-Cas9 for strain-specific depletion and genomic deletions in the gut microbiome"

### Sheet: Supplementary Table 1
Supplementary Table 1. Strains, plasmids, and phage.
Resource	Relevant Characteristics*	Source and/or Reference	KL ID
Strains
MG1655	Derivative of K-12	PMID:9278503	KL1
DH5α	Routine cloning; phage propagation with helper HP4_M13	PMID:8479929	KL2
XL1-Blue MRF’	Phage propagation with helper M13KO7; TcR	Agilent	KL57
MG1655 rpsL-SmR	Spontaneous rpsL-SmR (Lys42Arg) derivative of MG1655	This study	KL52
W1655 F−	Derivative of K-12; M13R	ATCC 23737	KL76
W1655 F+	Derivative of K-12; M13S	ATCC 23590	KL68
W1655 F− rpsL-SmR	Recombineered rpsL-SmR (Lys42Arg) derivative of W1655 F−	This study	KL89
W1655 F+ rpsL-SmR	Recombineered rpsL-SmR (Lys42Arg) derivative of W1655 F+	This study	KL90
AV01::pAV01	MG1655 with constitutive sfgfp clonetegrated at HK022 att site; KmR	PMID:29519933	KL106
AV01::pAV02	MG1655 with constitutive mcherry clonetegrated at lambda att site; KmR	PMID:29519933	KL107
W1655 F+ rpsL-SmR sfgfp	SmR W1655 F+ with sfgfp transduced from AV01::pAV01; KmS	This study	KL114
W1655 F+ rpsL-SmR mcherry	SmR W1655 F+ with mcherry transduced from AV01::pAV02; KmS	This study	KL115
W1655 F+ rpsL-SmR sfgfp mcherry	SmR W1655 F+ sfgfp with mcherry transduced from AV01::pAV02; KmS	This study	KL204
Plasmids
pBluescript II KS(-)	Commercial phagemid; CarbR	PMID:2555794; Agilent
pSIJ8	Temperature-sensitive; lambda Red recombineering; CarbR	PMID:26643270
pE-FLP	Temperature sensitive; constitutive flippase expression; CarbR	PMID:24050148; Addgene
pCas9	Low-copy vector carrying cas9, tracrRNA, and CRISPR array; CmR	PMID:23360965; Addgene
pCas9-GFPT-f1A	pCas9 with GFP-targeting spacer; f1-bla in orientation A; CmR CarbR	This study	pKL100
pCas9-GFPT-f1B	pCas9 with GFP-targeting spacer; f1-bla in orientation B; CmR CarbR	This study	pKL101
pCas9-NT-f1A	pCas9 with Non-targeting spacer; f1-bla in orientation A; CmR CarbR	This study	pKL102
pCas9-NT-f1B	pCas9 with Non-targeting spacer; f1-bla in orientation B; CmR CarbR	This study	pKL103
Phage or Helper
M13KO7	Helper phage; KmR	NEB
VCSM13	Helper phage; KmR	Agilent
HP4_M13	Helper plasmid; KmR	PMID:29219963; Addgene
P1	Transducing phage	ATCC 25404-B1
*TcR, tetracycline-resistant; SmR, streptomycin-resistant; KmR, kanamycin-resistant; KmS, kanamycin-sensitive; M13R, M13-resistant; M13S, M13-sensitive; CarbR, carbenicillin-resistant; CmR, chloramphenicol-resistant

### Sheet: Supplementary Table 2
Supplementary Table 2. Oligonucleotides.
Oligo ID	Sequence (5’–3’)	Purpose*
PS-rpsL1	CGTGGCATGGAAATACTCCG	F primer to amplify rpsL for recombineering
PS-rpsL2	GCATCGCCCTAAAATTCGGC	R primer to amplify rpsL for recombineering
PSP116	AAACCCTTCACCTTCACCACGAACAGAGAATTTG	Oligo 1 to generate GFP-targeting (GFPT) spacer
PSP117	AAAACAAATTCTCTGTTCGTGGTGAAGGTGAAGG	Oligo 2 to generate GFP-targeting (GFPT) spacer
PSP120	AAACATCGCACATCCTGGTCGCGACATTAAGAGT	Oligo 1 to generate Non-targeting (NT) spacer
PSP121	AAAAACTCTTAATGTCGCGACCAGGATGTGCGAT	Oligo 2 to generate Non-targeting (NT) spacer
PSP108	TTAATAAATGCAGTAATACAGG	Primer to Sanger sequence spacer in CRISPR array
KL215	CCTGTCGACGGTATCGATAAGCTTGATATCG	F primer to clone f1-bla segment from pBluescript II as SalI fragment
KL216	CCTGTCGACGATTATCAAAAAGGATCTTCACCTAGATCC	R primer to clone f1-bla segment from pBluescript II as SalI fragment
KL207	CTGTTCACCGGTGTTGTTCC	F primer to amplify sfgfp fragment
KL200	TTATTTGTAGAGTTCATCCATGCCG	R primer to amplify sfgfp fragment
BAC338F	ACTCCTACGGGAGGCAG	F primer to amplify 16S rRNA gene fragment
BAC805R	GACTACCAGGGTATCTAATCC	R primer to amplify 16S rRNA gene fragment
V4 515F Nextera	TCGTCGGCAGCGTCAGATGTGTATAAGAGACAGGTGCCAGCMGCCGCGGTAA	F primer for 16S rRNA gene sequencing primary PCR
V4 806R Nextera	GTCTCGTGGGCTCGGAGATGTGTATAAGAGACAGGGACTACHVGGGTWTCTAAT	R primer for 16S rRNA gene sequencing primary PCR
Various	AATGATACGGCGACCACCGAGATCTACACNNNNNNNNTCGTCGGCAGCGTC	F primer for 16S rRNA gene sequencing indexing PCR
Various	CAAGCAGAAGACGGCATACGAGATNNNNNNNNGTCTCGTGGGCTCGG	R primer for 16S rRNA gene sequencing indexing PCR
*bla, beta-lactamase
